# Using low pass whole metagenome sequencing for gut microbiome profiling in an Argentine urban population

**DOI:** 10.1101/2025.07.31.667939

**Authors:** Milagros Trotta, Cristian Rohr, Guadalupe Benavidez, Martin Vazquez

## Abstract

Modern urban diets are linked to gut microbiome dysbiosis and increased risk of chronic disease. While 16S rRNA sequencing is widely used, low-pass whole metagenome sequencing (WMS) offers superior insight into microbial functional capacity and community structures. In this study, we utilized low-pass WMS to characterize the gut microbiome of an Argentine urban population. We compared a health-screened ‘Reference’ cohort (n=94) with an unscreened ‘Average’ urban cohort (n=527), for which we analyzed taxonomic structure, microbial diversity, and predicted metabolic potential.

The ‘Average’ cohort displayed significantly lower alpha-diversity, primarily driven by reduced community evenness rather than richness. Functionally, this cohort showed a significantly diminished predicted capacity for synthesizing beneficial short-chain fatty acids (SCFAs) and essential vitamins B9 and B12. A longitudinal analysis of a subgroup (n=9) undertaking lifestyle modifications demonstrated that while microbial richness and SCFA production could be significantly improved, responses were highly individualized.

These results reveal key functional deficits in the gut microbiome of a typical urban population, reflecting a mismatch with ancestral dietary patterns. The high inter-individual variability in response to changes in dietary patterns challenges one-size-fits-all dietary recommendations and highlights the need for personalized nutritional strategies informed by functional microbiome data.
