## Supplementary table 1 for "Using low pass whole metagenome sequencing for gut microbiome profiling in an Argentine urban population"

### Sheet: Hoja1
	Supplementary table 1. KEEGs IDs for identification of metabolic capacity.
		Metabolite	KEGG Ortholog (KO) #
		SCFA	K01844
		SCFA	K18011
		SCFA	K18012
		SCFA	K18013
		SCFA	K18014
		SCFA	K01034
		SCFA	K01035
		SCFA	K01036
		SCFA	K00626
		SCFA	K01027
		SCFA	K01028
		SCFA	K01029
		SCFA	K00074
		SCFA	K00022
		SCFA	K17865
		SCFA	K01692
		SCFA	K01715
		SCFA	K00634
		SCFA	K00929
		SCFA	K00823
		SCFA	K16871
		SCFA	K18120
		SCFA	K00043
		SCFA	K18122
		SCFA	K14534
		SCFA	K01580
		SCFA	K15371
		SCFA	K00109
		SCFA	K01039
		SCFA	K01040
		SCFA	K20903
		SCFA	K20904
		SCFA	K01615
		SCFA	K00248
		SCFA	K17829
		SCFA	K10783
		SCFA	K00209
		SCFA	K19709
		SCFA	K03930
		TMA	K07821
		TMA	K03762
		TMA	K02182
		TMA	K03532
		TMA	K02168
		TMA	K00968
		TMA	K08298
		Vitamin B9	K01495
		Vitamin B9	K09007
		Vitamin B9	K22391
		Vitamin B9	K01077
		Vitamin B9	K01113
		Vitamin B9	K08310
		Vitamin B9	K19965
		Vitamin B9	K13939
		Vitamin B9	K13940
		Vitamin B9	K01633
		Vitamin B9	K00950
		Vitamin B9	K00796
		Vitamin B9	K01633
		Vitamin B9	K13941
		Vitamin B9	K11754
		Vitamin B9	K20457
		Vitamin B9	K00287
		Vitamin B9	K13998
		Vitamin B12	K00798
		Vitamin B12	K19221
		Vitamin B12	K02232
		Vitamin B12	K02225
		Vitamin B12	K02227
		Vitamin B12	K02231
		Vitamin B12	K00768
		Vitamin B12	K02226
		Vitamin B12	K22316
		Vitamin B12	K02233
		Vitamin B1	K03148
		Vitamin B1	K03154
		Vitamin B1	K03151
		Vitamin B1	K03153
		Vitamin B1	K03149
		Vitamin B1	K10810
		Vitamin B1	K03147
		Vitamin B1	K00941
		Vitamin B1	K00788
		Vitamin B1	K00946
		Vitamin B1	K03150
		Vitamin B1	K14153
		Vitamin B1	K21219
		Vitamin B7	K02169
		Vitamin B7	K00647
		Vitamin B7	K09458
		Vitamin B7	K00059
		Vitamin B7	K02372
		Vitamin B7	K00208
		Vitamin B7	K02170
		Vitamin B7	K09789
		Vitamin B7	K19560
		Vitamin B7	K19561
		Vitamin B7	K00652
		Vitamin B7	K00833
		Vitamin B7	K19563
		Vitamin B7	K01935
		Vitamin B7	K19562
		Vitamin B7	K01012
		Vitamin K2	K02552
		Vitamin K2	K02551
		Vitamin K2	K08680
		Vitamin K2	K02549
		Vitamin K2	K01911
		Vitamin K2	K01661
		Vitamin K2	K19222
		Vitamin K2	K02548
		Vitamin K2	K03183
		Vitamin K2	K00355
		Vitamin K2	K11782
		Vitamin K2	K18285
		Vitamin K2	K18286
		Vitamin K2	K20810
		Vitamin K2	K11783
		Vitamin K2	K11784
		Vitamin K2	K11785
		Vitamin K2	K18284
